# Considering founding and variable genomes is critical in studying polyploid evolution

**DOI:** 10.1101/738229

**Authors:** Xueling Ye, Haiyan Hu, Hong Zhou, Yunfeng Jiang, Shang Gao, Zhongwei Yuan, Jiri Stiller, Chengwei Li, Guoyue Chen, Yaxi Liu, Yuming Wei, You-Liang Zheng, Chunji Liu

**Author notes:** These authors contributed equally to this publication (Xueling Ye, Haiyan Hu, Hong Zhou).

## Abstract

A wide range of differences between the subgenomes, termed as subgenome asymmetry or SA, has been reported in various polyploids and different species seem to have different responses to polyploidization. We compared subgenome differences in gene ratio and relative diversity between artificial and natural genotypes of several allopolyploid species. Surprisingly, consistent differences in neither gene ratio nor relative diversity between the subgenomes were detected between these two types of polyploid genotypes although they differ in times exposed to evolutional selection. As expected, the estimated ratio of retained genes between a subgenome and its diploid donor was invariably higher for the artificial allopolyploid genotypes due likely to the presence of variable genome components (VGC). Clearly, the presence of VGC means that exaggerated differences between a donor and a subgenome in a polyploid are inevitable when random genotypes were used to represent species of either a polyploid or its donors. SA was also detected in genotypes before the completion of the polyploidization events as well as in those which were not formed via polyploidization. Considering that significant changes during and following polyploidization have been detected in previous studies, our results suggest that the influence of VGC needs to be considered in evaluating SA and that diploid donors may define changes in polyploid evolution.
