## Supplemental Table 1 for "Considering founding and variable genomes is critical in studying polyploid evolution"

### Sheet: supplementary table 1
Supplementary Table 1 Genomic and transcriptomic sequences used in this study
Species	Genotype	Species	Genome	Tissue	Library sourses	Identifier of NCBI	Data available (GB)	Data used (GB)
B.napus	Parent 1	B. rapa	AA	leaf	Transcriptomic	SRR3584233	6.6	3
	Parent 2	B. oleracea	CC	leaf	Transcriptomic	SRR3584234	7.2	3.8
	Artificial F1 hybrid 1	F1 hybrid	AC	leaf	Transcriptomic	SRR3584236	9.6	4.9
	Parent 1	B. rapa	AA	leaf	Transcriptomic	SRR3584232	8.4	1.95
	Parent 2	B. oleracea	CC	leaf	Transcriptomic	SRR3584235	9.2	2.2
	Artificial F1 hybrid 2	F1 hybrid	AC	leaf	Transcriptomic	SRR3584237	8.8	3
	Paternal parent	B. rapa	AA	leaf	Transcriptomic	SRR5481713	6.6	3
	Maternal parent	B. oleracea	CC	leaf	Transcriptomic	SRR5481714	7.2	3.8
	Artificial F1 hybrid 3	F1 hybrid	CA	leaf	Transcriptomic	SRR5481724 SRR5481775	24.6	5.3
	Artificial allotetraploid 1	Artificial tetraploid	CCAA	leaf	Transcriptomic	SRR3584243	15.4	7.6
	Natural allotetraploid 1	B. napus	AACC	leaf	Transcriptomic	SRR2082683	13.8	6.6
	Natural allotetraploid 2	B. napus	AACC	leaf	Transcriptomic	SRR2082684	12.8	6.8
	Natural allotetraploid 3	B. napus	AACC	leaf	Transcriptomic	SRR2641043	13.2	6.1
	Natural allotetraploid 4	B. napus	AACC	leaf	Transcriptomic	SRR2641156	12.2	6.5
	Natural allotetraploid 5	B. napus	AACC	leaf	Transcriptomic	SRR948826	13.2	6.2
B. carinata	Parent 1	B. nigra	BB	leaf	Transcriptomic	SRR2953673	2.6	0.95
	Parent 2	B. alboglabra	CC	leaf	Transcriptomic	SRR2953671	2.7	1.1
	Artificial allotetraploid 1	Artificial tetraploid	BBCC	leaf	Transcriptomic	SRR2953672	2.8	1.7
	Natural allotetraploid 1	B. carinata	BBCC	leaf	Transcriptomic	SRR2641672	19.4	1.8
	Natural allotetraploid 2	B. carinata	BBCC	leaf	Transcriptomic	SRR833617	2.2	1.2
B. juncea	Parent 1	B. rapa	AA	silique	Transcriptomic	SRR2953669	2.2	0.26
	Parent 2	B. nigra	BB	silique	Transcriptomic	SRR2953666	0.99	0.3
	Artificial allotetraploid 1	Artificial tetraploid	AABB	silique	Transcriptomic	SRR2953668	0.8	0.52
	Natural allotetraploid 1	B. juncea	AABB	silique	Transcriptomic	SRR2452455	22	0.83
	Natural allotetraploid 2	B. juncea	AABB	silique	Transcriptomic	SRR2452452	19.4	0.82
B. rapa	Parent	B. rapa	AA	leaf	Genomic	SRR191987	6.9	5.7
	Parent	B. rapa	AA	leaf	Genomic	SRR3203598	21	6.9
	Parent	B. rapa	AA	leaf	Genomic	SRR3204221	14.6	9.8
	Parent	B. rapa	AA	leaf	Genomic	SRR1296483	17.6	15.5
	Parent	B. rapa	AA	leaf	Genomic	SRR1296484	32	23
B. nigra	Parent	B. nigra	BB	leaf	Genomic	SRR2054770	13.2	5.3
	Parent	B. nigra	BB	leaf	Genomic	SRR2054764	9.6	7.3
	Parent	B. nigra	BB	leaf	Genomic	SRR2054766	11.7	8.4
	Parent	B. nigra	BB	leaf	Genomic	SRR2054775	22.2	17.6
	Parent	B. nigra	BB	leaf	Genomic	SRR3708162	50.9	22
B. oleracea	Parent	B. oleracea	CC	leaf	Genomic	SRR1302127	5.3	4.6
	Parent	B. oleracea	CC	leaf	Genomic	SRR3202802	17.4	7.1
	Parent	B. oleracea	CC	leaf	Genomic	SRR3203228	14	8.1
	Parent	B. oleracea	CC	leaf	Genomic	SRR1296485	18.8	16.6
	Parent	B. oleracea	CC	leaf	Genomic	SRR1296486	33.6	24
Wheat	Paternal parent	Ae. Tauschii	DD	leaf	Transcriptomic	SRR3406932, SRR3474194	10.5	10.5
	Maternal parent	T. durum	BBAA	leaf	Transcriptomic	SRR3474199, SRR3474201, SRR3474195	15.8	15.8
	Artificial triploid	Artificial triploid	BAD	leaf	Transcriptomic	SRR3474176, SRR3474179, SRR3474182, SRR3474190	20.6	20.6
	Artificial hexaploid	Artificial hexaploid	BBAADD	leaf	Transcriptomic	SRR3474196, SRR3474198, SRR3474185, SRR3474187	19.7	19.7
	paternal parent 1	T. urartu	AA	leaf	Transcriptomic	SRR1916396	4	4
	maternal parent 1	Ae. longissima	SS*	leaf	Transcriptomic	SRR1915953	10.2	10.2
	Artificial tetraploid 1	Artificial tetraploid	SSAA	leaf	Transcriptomic	SRR1915958	10.8	10.8
	Paternal parent 2	T. urartu	AA	spike	Transcriptomic	SRR1915952	16	16
	Maternal parent 2	Ae. longissima	SS*	spike	Transcriptomic	SRR1915954	19	19
	Artificial tetraploid 2	Artificial tetraploid	SSAA	spike	Transcriptomic	SRR1915957	22	22
	Natural tetraploid 1	T. dicoccoides	BBAA	leaf	Transcriptomic	SRR1915961	26	10.8
	Natural tetraploid 2	T. durum	BBAA	leaf	Transcriptomic	SRR1915963	13	13
	Natural tetraploid 3	T. dicoccoides	BBAA	leaf	Transcriptomic	ERR420232, ERR420233	66	11.2
	Natural tetraploid 4	T. dicoccoides	BBAA	leaf	Transcriptomic	ERR1950334, ERR1950335, ERR1950336, ERR1950337, ERR1950338	6.4	6.4
	Natural tetraploid 5	T. dicoccoides	BBAA	spike	Transcriptomic	SRR1915962	24	24
	Natural tetraploid 6	T. durum	BBAA	spike	Transcriptomic	SRR1915964	24	24
Cotton	Maternal parent	G. arboreum	A2A2	leaf	Genomic	SRR3219104, SRR3219105	105	105
	Paternal parent	G. raimondii	D5D5	leaf	Genomic	SRR3219088, SRR3219089	68	68
	Artificial tetraploid	Artificial tetraploid	A2A2D5D5	leaf	Genomic	SRR3219106, SRR3219107	187	187
	Natural tetraploid 1	G. hirsutum	AADD	leaf	Genomic	SRR3219090, SRR3219092	164	164
	Natural tetraploid 2	G. barbadense	AADD	leaf	Genomic	SRR3219093, SRR3219095	188	188
	Natural tetraploid 3	G. hirsutum	AADD	leaf	Genomic	SRR3219109, SRR3219110	209	209
	Natural tetraploid 4	G. barbadense	AADD	leaf	Genomic	SRR3219111, SRR3219113	187	187
A. suecica	Parent 1	A. arenosa	AAAA	leaf	Transcriptomic	SRR515000, SRR515001, SRR515002	14	5
	Parent 2	A. thaliana	TTTT	leaf	Transcriptomic	SRR514997, SRR514998, SRR514999	12.6	4.7
	Artificial allotetraploid 1	Artificial tetraploid	AATT	leaf	Transcriptomic	SRR515003, SRR515004, SRR515005	12.6	4.6
	Natural allotetraploid 1	A. suecica	AATT	leaf	Transcriptomic	SRR974896	7.3	4.2
	Natural allotetraploid 2	A. suecica	AATT	leaf	Transcriptomic	SRR3676009	10.2	4
	Natural allotetraploid 3	A. suecica	AATT	leaf	Transcriptomic	SRR3676011	8.6	4.1
	Natural allotetraploid 4	A. suecica	AATT	leaf	Transcriptomic	SRR3676012	15.2	6.6
	Natural allotetraploid 5	A. suecica	AATT	leaf	Transcriptomic	SRR3676013	13.2	5.8
	Natural allotetraploid 6	A. suecica	AATT	leaf	Transcriptomic	SRR3676014	8.2	4.4
	Natural allotetraploid 7	A. suecica	AATT	leaf	Transcriptomic	SRR3676015	9	3.9
	Natural allotetraploid 8	A. suecica	AATT	leaf	Transcriptomic	SRR071240	8.4	0.6
	Natural allotetraploid 9	A. suecica	AATT	leaf	Transcriptomic	SRR515007	13.8	6.5
*, the S genome is considered as the donor of B subgenome in wheat.
