## Supplemental Table 2 for "Considering founding and variable genomes is critical in studying polyploid evolution"

### Sheet: Sheet1
Supplementary Table 2 Numbers of SNPs detected in each of the three diploid donor species of Brassica
Data size (GB)	B. rapa (AA)		B. nigra (BB)		B. oleracea (CC)
	SRR accession	SNP number	SRR accession	SNP number	SRR accession	SNP number
4 - 6	SRR191987	1159887	SRR2054770	510678	SRR1302127	707530
6 - 8	SRR3203598	1641140	SRR2054764	1081125	SRR3202802	1603311
8 - 10	SRR3204221	1941341	SRR2054766	1384540	SRR3203228	1659868
15 - 17	SRR1296483	2429926	SRR2054775	2005723	SRR1296485	2056464
22 - 24	SRR1296484	3570397	SRR3708162	2699884	SRR1296486	3079009
Average of SNP number		2148538		1536390		1821236
